# ATGL-mediated lipid droplet lipolysis promotes collective migration in Drosophila

**DOI:** 10.64898/2026.01.06.697938

**Authors:** Israel J. Wipf, Emma J. Lowden, Julia R. Dorale, Kennedy F. Godfredsen, Michelle S. Giedt, Tina L. Tootle

## Abstract

While lipid droplets (LDs), dynamic organelles central to lipid and energy homeostasis, are implicated in cancer cell migration, their roles during collective cell migration remain unknown. We use *Drosophila* border cell migration as an *in vivo* model of invasive, collective cell migration to dissect the roles of LDs and the conserved LD lipase, Adipose Triglyceride Lipase (ATGL). Border cell LDs undergo dynamic changes and decrease in volume by the end of migration. Loss of ATGL increases LD volume, whereas border cell overexpression depletes LDs. Loss, border cell knockdown or overexpression of ATGL delays migration and blocks delamination. Further, loss of ATGL disrupts border cell mitochondria – it alters morphology, reduces membrane potential and increases reactive oxygen species. These results demonstrate that tight regulation of lipid mobilization from LDs, including for energy production, drives delamination and collective migration. Our findings not only have the potential to inform how cancer cells exploit LDs to promote their invasive behaviors but also highlight the crucial role of LDs in migration during development, hinting at their broader significance in diverse migratory contexts.
