## Supplementary Table 1 for "ATGL-mediated lipid droplet lipolysis promotes collective migration in Drosophila"

### Sheet: Sheet1
Key Resources Table
Reagent type (species) or resources	Designation	Source or reference	Identifiers	Additional information
Genetic reagent (Drosophila melanogaster)	y1w1	Bloomington Drosophila Stock Center	RRID: 1495	genotype: y1w1
Genetic reagent (Drosophila melanogaster)	slbo (III) GAL4	Bloomington Drosophila Stock Center	RRID: 58435	genotype: w[1118]; P{w[+mC]=GAL4-slbo.2.6}3/TM6B, Tb[1]
Genetic reagent (Drosophila melanogaster)	bmm1	Bloomington Drosophila Stock Center	RRID: 98123	genotype: w[*]; bmm[1]/TM3, Sb[+]
Genetic reagent (Drosophila melanogaster)	UAS bmm RNAi	Bloomington Drosophila Stock Center	RRID: 25926	genotype: y[1] v[1]; P{y[+t7.7] v[+t1.8]=TRiP.JF01946}attP2/TM3, Sb[1]
Genetic reagent (Drosophila melanogaster)	UAS bmm	Bloomington Drosophila Stock Center	RRID: 76600	genotype: w[*]; P{w[+mC]=UAS-bmm.cGa}2
Genetic reagent (Drosophila melanogaster)	whd1	Bloomington Drosophila Stock Center	RRID: 441	genotype: whd[1]
Antibody	mouse anti-Fascin	Developmental Studies Hybridoma Bank, Cant et al., 1994	sn7c; AB_528239	Dilution 1:50
Antibody	mouse anti-ATPB	Abcam	ab14730	Dilution 1:250
Antibody	goat polyclonal Alexa Fluor 488 anti-mouse	Thermo Fischer (Invitrogen)	A-11001 AB_2534069	Dilution 1:500
Antibody	goat polyclonal Alexa Fluor 568 anti-mouse	Thermo Fischer (Invitrogen)	A-11004 AB_2534072	Dilution 1:500
Chemical compound, drug	4',6-Diamidino-2-phenylindole (DAPI)	Thermo Fischer (Invitrogen)	D3571 lot 699931	Dilution 1:5000
Chemical compound, drug	Alexa Flour 568 or 647 Phalloidin	Thermo Fischer (Invitrogen)	A12380 or A22287	Dilution 1:250
Chemical compound, drug	4,4-Difluoro-1,3,5,7,8-Pentamethyl-4-Bora-3a,4a-Diaza-s-Indacene (BODIPY 493/503)	Thermo Fischer (Invitrogen)	D3922	Dilution 1:100
Chemical compound, drug	MitoSOX Red	Thermo Fischer (Invitrogen)	M36008	Dilution 1:200
Chemical compound, drug	MitoView Fix 640	Biotium	SKU_70082	Final concentration: 200 nM
Chemical compound, drug	Penicillin/Streptomyocin	Life Technologies	SCR_008817
Chemical compound, drug	Insulin	Sigma-Aldrich	SCR_008988
Software, algorithm	Fiji- Image J	PMID 22743772	SCR_001905
Software, algorithm	Excel	Micosoft	SCR_016137
Software, algorithm	Zen Digital Imaging for Light Microscopy	Carl Zeiss	SCR_013672
Software, algorithm	GraphPad Prism	GraphPad	SCR_002798
Software, algorithm	NIS-Elements Software	Nikon	SCR_014329
Software, algorithm	LAS-X	Leica	SCR_013673
Software, algorithm	Adobe Photoshop	Adobe	SCR_014199
Software, algorithm	Adobe Illustrator	Adobe	SCR_010279
Software, algorithm	Imaris	Oxford Instruments	SCR_007370
Software, algorithm	Rstudio	Posit	SCR_000432
other	Schneider's Drosophila Medium	Sigma-Aldrich	MFcd00242089
other	Grace's insect medium	Corning	Cat: 45000-476
other	Fetal Bovine Serum	Atlanta Biologicals
