## Supplementary Table 2 for "ATGL-mediated lipid droplet lipolysis promotes collective migration in Drosophila"

### Sheet: Sheet1
Figure	Panel	Genotype
Figure 1	B-H	y1w1
Figure 2	A-D, I-K	y1w1
	E-H, I-K	bmm1/bmm1
Figure 3	B, B', D, H	y1w1
	C-H	bmm1/bmm1
Figure 4	A, D-F	UAS bmm RNAi (JF01946)/+
	B, D-F	slbo GAL4 (3)/+
	C, D-F	slbo GAL4 (3)/UAS bmm RNAi (JF01946)
Figure 5	A, A', D-E	UAS bmm RNAi (JF01946)/+
	B, B', D-E	slbo GAL4 (3)/+
	C-E	slbo GAL4 (3)/UAS bmm RNAi (JF01946)
Figure 6	A, D-F	slbo GAL4 (3)/+
	B, D-F	UAS bmm/+
	C, D-F	slbo GAL4 (3)/UAS bmm
Figure 7	A, A', D-E	slbo GAL4 (3)/+
	B, B', D-E	UAS bmm/+
	C-E	slbo GAL4 (3)/UAS bmm
Figure 8	A, A'', C-E, F, H	y1w1
	B-E, G, H	bmm1/bmm1
Figure S1	A	y1w1
Figure S2	A, B	y1w1
	A, B	bmm1/bmm1
Figure S3	A-C	UAS bmm/+
	A-C	bmm1/yw1
	A-C	UAS bmm/bmm1
Figure S4	A	bmm1/yw1
	A	pxtf01000/yw1
	A	bmm1/pxtf01000
Figure S5	A, A'	y1w1
	B, B'	bmm1/bmm1
Figure S6	A, A', C-D	y1w1
	B-D	whd1/whd1
